# lncRNA-mRNA network analysis reveals novel biomarkers in prostate adenocarcinoma

**DOI:** 10.1101/2023.08.16.553489

**Authors:** Houri Razavi, Ali Katanforoush

**Affiliations:** Department of Data and Computer Sciences, Shahid Beheshti University, Tehran, IRAN

**Keywords:** Prostate adenocarcinoma, lncRNA, survival analysis, cancer hallmarks, network analysis

## Abstract

Prostate adenocarcinoma (PRAD) is the second most frequent cancer among men worldwide. lncRNAs have been suggested as novel promising biomarkers for cancer diagnosis and prognosis and therapeutic targets. Despite the previous investigations, still, comprehensive studies are required to discover the regulatory roles of lncRNAs in PRAD.

We introduced a PRAD lncRNA-mRNA network (PLMNET) to identify novel PRAD biomarkers and therapeutic targets among lncRNAs. The PLMNET is constructed based on RNAs that are differentially expressed and had strongly correlate with each other. PANTR1, HOXB-AS3, EMX2OS, GATA3-AS1, LINC01116, LINC02385 are PLMNET hubs that are considered key regulatory lncRNAs of PRAD. We also mapped PLMNET lncRNAs to their associated GO-terms and hallmarks. Literature review confirms our suggested biomarkers and their associated hallmarks.

The high degree nodes of PLMNET, GATA3-AS1, EMX2OS, LINC01116, LINC02137, RP11-431N15.2, LINC01671, LINC02806, ENSG00000231196, ENSG00000244252, RP11-379F12.3, and SLC2A9-AS1 indicate significant association with overall survival. In addition, we found that the hubs’ regulatory roles have previously been confirmed in different types of cancers by literature. For example, PANTER hub exhibited a high expression correlation with three known tumor suppressors (SKI, SKP2, and SH2B3) and is associated with “Sustaining proliferative signal”. The literature has confirmed that PANTER may promote cancer cell proliferation in prostate carcinoma. It also promotes renal cell carcinoma and Hepatocellular carcinoma progression. Furthermore, literature review proves that EMX2OS and LINC01116 are key regulatory lncRNAs of prostate adenocarcinoma and HOXB-AS3 and GATA3-AS1 have regulatory roles in other cancer.

According to pathway analysis, PLMNET hubs seem to contribute to PRAD proliferation, invasion, metastasis, and apoptosis via dysregulation of anaphase promoting complex/cyclosome (APC/C) subunits and dysregulation of mitotic cell cycle.

These results introduce PLMCNET hubs as potential molecular biomarkers for diagnosis and prognosis of PRAD and suggest therapeutic targets for PRAD patients.
