## Supplementary material for "lncRNA-mRNA network analysis reveals novel biomarkers in prostate adenocarcinoma": S1.csv

The most significant differentially expressed mRNAs
mRNA	logFC	logCPM	LR	PValue	FDR
ACAT2	-2.293595034	-0.627435181	181.2790126	2.55E-41	3.86E-39
ADORA2B	-2.361888905	5.821768936	89.8488872	2.57E-21	6.71E-20
ABCD1	-4.491620549	-1.607023434	168.0631289	1.96E-38	2.62E-36
ALDH3B1	-2.170910157	-1.676227292	63.28324133	1.79E-15	1.96E-14
ANXA13	-2.657825432	-1.599377389	86.68286622	1.27E-20	3.03E-19
APOA4	-8.339081051	2.153771676	217.7514548	2.80E-49	5.56E-47
ARF5	2.483287713	-2.1522836	8.490629724	0.003569802	0.006738275
ARNTL	4.349848113	3.076775233	62.4791857	2.69E-15	2.88E-14
ATF4	-3.331987197	6.157549521	647.0242208	9.91E-143	1.77E-139
FXYD2	2.150765454	3.242522204	29.27927722	6.27E-08	2.37E-07
ATP5D	5.44619735	-1.10120011	17.30611859	3.18E-05	8.26E-05
ATP6V1C1	3.147129632	0.357713179	66.7529081	3.08E-16	3.84E-15
CFB	-5.512494153	1.233621648	481.7710883	8.80E-107	9.84E-104
BICD1	-2.133741141	5.479140719	176.6575974	2.60E-40	3.76E-38
BLMH	2.509469925	3.729554137	96.65397465	8.26E-23	2.67E-21
BMP7	2.402088743	-2.341211173	6.334763519	0.01183939	0.020308741
ZFP36L2	5.083089099	-1.129694432	12.53116521	0.00040022	0.00088216
BSG	2.006908339	-2.607772919	8.553088471	0.003449365	0.006526082
KLF5	2.088184821	4.830601313	80.00250997	3.74E-19	7.07E-18
TSPO	3.639229294	-2.125052267	12.88607872	0.000331035	0.000742093
C2	3.216506258	-0.17283247	9.570821102	0.001976943	0.003909761
DAGLA	-2.128545007	0.420127267	108.1203755	2.53E-25	1.14E-23
CAPN2	2.500839759	1.920157624	56.66040014	5.18E-14	4.62E-13
CBFB	-2.076313269	-1.966193774	82.45402307	1.08E-19	2.27E-18
CD1C	-2.27627517	0.714718395	178.4130982	1.08E-40	1.58E-38
ENTPD2	-2.692926469	-1.542896725	173.4416112	1.31E-39	1.86E-37
CD81	-2.390033841	-2.286549112	50.50402756	1.19E-12	8.79E-12
LRBA	-2.009474657	-2.543921882	42.18215187	8.32E-11	4.71E-10
COL4A3	-2.398596753	2.360479737	34.00382186	5.50E-09	2.40E-08
SLC31A2	2.427921799	1.650318728	52.35607438	4.63E-13	3.64E-12
CTNNA1	-3.957636981	3.201556308	402.3296186	1.71E-89	1.10E-86
CTRL	3.192375734	-1.769844664	7.789984833	0.005253664	0.009638179
CYB561	2.403246032	6.381437966	79.47207874	4.89E-19	9.14E-18
DBP	-3.534137988	-0.721853123	213.848539	1.99E-48	3.87E-46
DMP1	3.173294032	-1.106486685	15.83291656	6.92E-05	0.00017104
NR2F6	-2.463592407	-1.138539862	147.9021613	4.98E-34	4.90E-32
ERH	-3.855694855	-1.844659214	42.63878881	6.58E-11	3.78E-10
F2RL1	5.291092953	2.936426624	31.23582055	2.29E-08	9.22E-08
FABP1	-2.5836675	-2.761752058	80.40284453	3.05E-19	5.88E-18
FDX1	3.769022699	3.152278155	29.67395791	5.11E-08	1.96E-07
FGF7	4.093198162	-1.315225593	12.20392474	0.000476891	0.001039127
FKBP4	2.09241066	3.994033761	35.05700922	3.20E-09	1.44E-08
FOXS1	-2.680179988	-1.179819733	34.86821169	3.53E-09	1.58E-08
FZD2	-2.115179326	-2.515143791	39.19243546	3.84E-10	1.97E-09
GABRE	-2.235277456	9.634508185	277.7157726	2.36E-62	7.55E-60
GHR	4.203003556	6.839557765	44.8858137	2.09E-11	1.29E-10
GLUD1	2.227361862	3.523436693	39.94423085	2.61E-10	1.38E-09
GNAT1	2.087442499	6.283498146	42.09283174	8.70E-11	4.92E-10
GPR22	-2.241185938	-2.069829666	44.87193275	2.10E-11	1.30E-10
FFAR1	2.375841474	-2.535710994	9.587815647	0.001958728	0.003878022
MKNK2	2.509193808	3.906515669	26.95019837	2.09E-07	7.37E-07
GSPT1	2.80252922	-1.92105854	5.951657375	0.014703456	0.024751923
GTF2I	-2.395200184	-2.345696142	39.64285181	3.05E-10	1.59E-09
HCK	2.431731999	6.578175775	21.18410032	4.17E-06	1.22E-05
HCRT	3.478830404	4.233879217	49.30837162	2.19E-12	1.55E-11
HDAC1	-2.464772241	2.507619117	54.32772836	1.70E-13	1.42E-12
NRG1	2.722022108	-1.553015729	6.772404391	0.009257803	0.016197083
HLF	2.246510428	-2.029197819	6.814835459	0.009040363	0.015860069
HOXB3	-2.248619131	-0.59435977	67.01457393	2.70E-16	3.40E-15
HOXD13	2.493289496	-1.494898042	12.27782419	0.000458372	0.001001459
HPCAL1	-2.184076848	3.537513941	89.5941267	2.92E-21	7.58E-20
HPR	-2.135286149	4.478792849	119.238194	9.29E-28	5.69E-26
HSD3B1	-5.107905112	-0.645912282	586.711437	1.30E-129	1.66E-126
HSD17B2	2.091545473	-0.991719132	14.3110661	0.000154951	0.000364048
HTR4	3.94725571	0.900837069	52.46298758	4.38E-13	3.46E-12
ICT1	-2.72602112	-1.627070026	103.5014254	2.60E-24	1.02E-22
IGLL1	10.40946148	4.373015552	22.9845531	1.63E-06	5.10E-06
IHH	9.293901442	2.699484172	22.10888404	2.58E-06	7.80E-06
IL15RA	2.367336643	1.354083489	28.8151886	7.96E-08	2.97E-07
CXCL10	3.159964036	5.101112141	81.70935731	1.58E-19	3.26E-18
INS	2.603783612	2.25293962	55.73124806	8.31E-14	7.23E-13
INSR	-2.22601709	0.995160541	59.21373016	1.41E-14	1.38E-13
ISG20	2.342189256	5.950443927	108.0873737	2.57E-25	1.15E-23
ITGA2	2.631313272	5.511254809	45.69842551	1.38E-11	8.81E-11
KAL1	2.514462596	0.847423814	23.37150682	1.34E-06	4.23E-06
KCNA6	-2.103824198	0.358827099	72.78121041	1.45E-17	2.20E-16
KCNH1	-4.428826243	4.551955679	194.7231046	2.96E-44	4.91E-42
KIFC1	-2.179188635	4.867704527	163.0962451	2.38E-37	3.00E-35
LIFR	3.025015573	-2.158374638	38.32134328	6.00E-10	2.99E-09
LPP	2.075814706	0.09804074	27.84185966	1.32E-07	4.77E-07
MAP1A	-2.723216341	-2.346304381	60.32443885	8.04E-15	8.11E-14
MAP6	-6.124254938	2.619641715	664.6322317	1.47E-146	3.29E-143
MARS	2.105009295	0.568461055	38.12870796	6.62E-10	3.29E-09
MECP2	2.467303512	-0.005617019	54.04170221	1.96E-13	1.62E-12
MAP3K10	2.712635538	7.61917936	56.30782032	6.20E-14	5.47E-13
MNT	2.126963287	6.173325679	28.38368916	9.95E-08	3.67E-07
MOV10	3.929693087	6.11010564	41.85309796	9.84E-11	5.52E-10
MTHFR	2.126130452	1.412219016	65.75710479	5.10E-16	6.09E-15
MUSK	2.019348899	2.271610008	84.12609876	4.64E-20	1.01E-18
MYD88	2.635601503	-1.997244442	10.04661014	0.001526285	0.003082538
RPL10A	3.253239685	-0.788583596	4.888761104	0.027032077	0.042990947
NEDD9	3.148693216	-0.758750526	9.2575934	0.00234521	0.004571397
NEO1	3.336163522	-2.001353132	7.138229226	0.007545763	0.013448922
NHP2L1	3.207320918	2.105806181	50.5364147	1.17E-12	8.66E-12
CNOT3	4.434198279	-1.573005722	12.8983187	0.000328877	0.00073744
NOVA1	2.88388946	2.806562463	63.41309501	1.68E-15	1.84E-14
NPAS2	-2.158701884	1.756492959	44.88081198	2.09E-11	1.30E-10
TNFRSF11B	-2.121234744	1.003344451	99.1478315	2.34E-23	8.35E-22
PA2G4	2.79662277	1.194966111	31.43416041	2.06E-08	8.37E-08
PALM	-3.657024479	1.169008966	313.5720816	3.64E-70	1.55E-67
PARN	-2.057469508	0.441708891	35.89681167	2.08E-09	9.63E-09
PCCA	2.044251942	-2.408766237	11.94049541	0.000549269	0.001187583
PCDH9	3.130276961	-2.334186975	11.59025303	0.000662984	0.001417692
CDK16	2.128665473	0.698626858	8.59840972	0.003364567	0.006379133
PDE8A	2.177344596	-1.511645366	7.452857572	0.006333582	0.011448316
ENPP3	5.351230254	-1.183588254	17.07750645	3.59E-05	9.26E-05
PIGA	2.007478932	-2.494143495	15.7254527	7.32E-05	0.00018034
PIGF	6.309758661	1.427843424	18.6437458	1.58E-05	4.27E-05
PKNOX1	2.255569515	0.33370322	73.01175365	1.29E-17	1.98E-16
PMM2	2.602791192	0.269673872	47.24557808	6.26E-12	4.20E-11
PNLIPRP1	2.087297237	1.369671714	43.08277549	5.25E-11	3.06E-10
PPP2R5D	-2.210867022	4.148664196	251.884675	1.01E-56	2.58E-54
MAP2K6	-2.112331648	0.129299405	100.9671982	9.35E-24	3.46E-22
PTGER2	-2.474500281	3.153150664	146.8433949	8.49E-34	8.00E-32
RAB6A	2.190675192	2.426327371	46.4905064	9.21E-12	6.04E-11
RAD52	2.731350543	-1.38027093	18.30638651	1.88E-05	5.05E-05
RALA	-2.978291098	4.896975933	80.94898354	2.32E-19	4.63E-18
RALGDS	-2.008895033	5.513749857	168.4556371	1.61E-38	2.18E-36
RDH5	2.014053955	-0.788065877	10.37158482	0.001279696	0.002622396
DPF2	3.903831919	-1.342164206	7.365272267	0.006649553	0.011961176
RNF2	2.028632806	-2.169077156	22.48475228	2.12E-06	6.49E-06
RP1	2.356889155	0.564615157	31.53709016	1.96E-08	7.97E-08
RPL35A	2.927456858	-1.810241276	30.27271882	3.75E-08	1.47E-07
CXCL12	2.519801187	-1.959585189	17.32112199	3.16E-05	8.20E-05
SKI	-3.413697082	0.268642763	212.1182312	4.74E-48	9.02E-46
SKIV2L	-4.203265275	1.923314392	446.5429217	4.08E-99	3.04E-96
SKP2	-2.066219566	1.874479576	166.3087685	4.74E-38	6.05E-36
SLAMF1	-5.551497623	1.409209562	630.7199834	3.49E-139	5.20E-136
SLC1A2	-3.258223196	1.710657215	265.3815915	1.15E-59	3.44E-57
SLC4A3	2.345998969	2.864448485	91.22286176	1.28E-21	3.48E-20
SLC1A5	2.243049679	1.08648115	91.24673249	1.27E-21	3.45E-20
SLC1A7	2.265106519	4.293352844	84.55891296	3.73E-20	8.32E-19
SLC5A1	2.777435036	-2.436570407	21.05109437	4.47E-06	1.31E-05
SMTN	2.933226226	-1.24171705	33.49801392	7.13E-09	3.07E-08
SLC6A1	-2.14951232	0.502674975	146.8829446	8.32E-34	7.92E-32
SLC12A1	2.52038971	8.54390118	211.6413451	6.02E-48	1.12E-45
SLC22A3	2.625211397	-2.292752418	5.559119509	0.018384659	0.030282405
SNRPG	-3.567296119	4.370849293	258.68478	3.32E-58	9.29E-56
SPINK2	-2.372130772	-2.251251027	53.14758045	3.09E-13	2.49E-12
SREBF1	2.929101816	-0.38899161	15.25970822	9.37E-05	0.000227721
SRMS	2.27315491	-1.894892019	10.69437004	0.001074621	0.002222505
TAF4B	2.019008365	-2.390349723	10.73385134	0.001051933	0.002179613
TBCA	-2.173326205	1.959107071	110.0243115	9.68E-26	4.61E-24
TCN1	2.016836564	2.298199978	22.83851456	1.76E-06	5.47E-06
TEAD4	-2.363750146	0.622944799	157.9335576	3.20E-36	3.67E-34
TLL2	2.938672404	-2.199977233	6.430039486	0.011220608	0.019339989
U2AF1	-3.60339825	-0.417327836	113.784954	1.45E-26	7.78E-25
COL14A1	2.020987746	5.286071205	26.44819553	2.71E-07	9.40E-07
UVRAG	-2.467481209	-1.906963801	114.1860479	1.19E-26	6.43E-25
VAV2	-2.174802817	1.948330884	84.20320775	4.46E-20	9.77E-19
VCP	-2.655092387	2.299595491	310.9059402	1.39E-69	5.64E-67
VPREB1	-2.827870562	2.166586057	252.623518	6.96E-57	1.83E-54
VRK1	-4.701028461	1.794804252	195.9735359	1.58E-44	2.72E-42
WNT10B	-2.147393905	1.554019553	88.75466213	4.47E-21	1.13E-19
ZNF182	3.155087226	-1.651947225	14.5842807	0.000134028	0.000317474
ZNF132	-2.151901794	3.464953834	61.67037023	4.06E-15	4.24E-14
ZNF157	-2.967321667	6.223307572	91.63246433	1.04E-21	2.89E-20
HSD17B8	-5.276417265	-0.775403844	37.86811742	7.57E-10	3.72E-09
HMGA2	-4.927900669	-2.213688547	63.95164312	1.28E-15	1.44E-14
TMEM187	2.804335792	1.607342257	106.915812	4.64E-25	2.00E-23
SNN	-3.452585276	4.236922053	375.0240832	1.51E-83	8.99E-81
TEAD2	4.365361717	-1.114697363	9.329502088	0.002254936	0.004415629
SORBS2	3.696039515	-1.055926183	6.239363769	0.012494135	0.021337789
OGT	6.382791841	-0.218828578	16.4160053	5.09E-05	0.000128015
GPR65	4.128006963	-0.405456902	6.976062485	0.008260716	0.014609713
RAE1	2.4237179	-1.620830311	11.43874805	0.000719282	0.001530035
GALR3	-2.53336974	-2.718402636	33.50759409	7.10E-09	3.06E-08
PPFIA4	-2.057301613	-2.784538158	48.73118182	2.94E-12	2.05E-11
PPFIA2	-3.177150616	-2.678403086	52.63286781	4.02E-13	3.18E-12
AP3B1	-2.779918456	-0.660094956	167.0513778	3.26E-38	4.23E-36
MAPKAPK5	2.634032347	3.770253619	96.45318283	9.14E-23	2.93E-21
TNFSF11	3.684856416	-1.011378043	7.647266854	0.00568584	0.010354616
PPAP2C	-5.222139161	1.253351684	782.7516828	3.04E-172	1.36E-168
ADAM21	3.795887779	-1.981289042	15.10297201	0.000101803	0.000245694
DNAJA3	-4.736814129	7.473723496	157.3643175	4.26E-36	4.83E-34
AIFM1	2.57720212	-1.826073316	18.68595265	1.54E-05	4.18E-05
CDYL	-2.712312635	1.538695772	123.6005895	1.03E-28	7.04E-27
MINPP1	3.672462158	-0.712767794	47.92557798	4.43E-12	3.02E-11
PHF14	-2.197191603	0.668394168	65.08197948	7.18E-16	8.34E-15
MRPL19	-2.044683508	-0.84314657	67.91840937	1.70E-16	2.20E-15
SUPT7L	-9.334692829	3.692740652	149.8443334	1.87E-34	1.93E-32
MAGEC1	2.797160299	-2.30019538	6.694275098	0.009672299	0.016856359
USP3	2.596600509	0.869126081	25.82043226	3.75E-07	1.28E-06
SLC23A2	-3.670249756	0.716972806	300.7862882	2.22E-67	8.28E-65
SH2B3	-6.136041185	4.811204791	914.730387	6.16E-201	5.51E-197
PTPRU	-2.651790594	0.056956725	130.4185151	3.32E-30	2.61E-28
FAM13A	-2.551501209	7.527115322	223.832724	1.32E-50	2.75E-48
SLC25A13	-2.147853283	2.953753278	92.6745424	6.16E-22	1.75E-20
ABCA7	-4.518326383	0.74451694	359.3968778	3.81E-80	2.01E-77
ANAPC10	-6.62521319	6.807130118	448.1009883	1.87E-99	1.52E-96
SLU7	2.415529955	-1.299627341	15.34376873	8.96E-05	0.000218402
CCT2	-4.354399701	1.411201405	407.5355193	1.26E-90	8.68E-88
SCGB1D2	-3.327346155	-0.366779899	223.9414808	1.25E-50	2.66E-48
C6orf10	-6.755852069	-0.143083164	113.3656416	1.79E-26	9.45E-25
CGREF1	4.053787243	-0.970862406	33.28966237	7.94E-09	3.40E-08
TUBGCP2	2.640962379	-1.730651897	28.29810424	1.04E-07	3.82E-07
RUVBL2	2.368235393	-2.500484111	6.683218258	0.009732475	0.016951328
CYP46A1	3.2131913	-1.946571432	6.327412447	0.011888565	0.020381373
SLC22A7	2.049876276	-2.553988073	5.753386646	0.016456901	0.027409792
LILRB3	2.813873212	1.341078689	37.6121465	8.63E-10	4.19E-09
DUS4L	-4.146111498	-0.803517535	43.24793583	4.82E-11	2.82E-10
RABL2A	-2.216771625	-2.215379122	22.85303582	1.75E-06	5.43E-06
RPL35	2.062767584	-2.40875688	12.82071336	0.000342803	0.00076617
XPOT	-2.691274813	5.035406177	318.6158097	2.90E-71	1.30E-68
SP140	-2.444186958	6.702922985	152.7364598	4.37E-35	4.77E-33
ZNF652	2.807032965	1.665432994	38.11171053	6.68E-10	3.31E-09
RAB21	-2.083703614	-2.755367279	41.68996898	1.07E-10	5.96E-10
WDR43	-2.265850473	-1.13760723	46.1835035	1.08E-11	6.99E-11
DDHD2	4.221930649	4.518569898	50.55523815	1.16E-12	8.59E-12
KLHL18	2.295593225	-2.129376698	22.30531342	2.33E-06	7.09E-06
ACSL6	2.397933305	-2.488467625	8.304358518	0.003955005	0.00739982
WDR7	-2.649736454	-1.160564551	78.61658802	7.54E-19	1.37E-17
FAM189A1	-2.135211153	0.481375191	74.15769544	7.21E-18	1.14E-16
FLRT3	-2.724581437	-2.664889237	66.7520446	3.08E-16	3.84E-15
NGEF	5.40741616	0.366235781	22.09392719	2.60E-06	7.85E-06
NECAP1	-8.726031565	11.83131797	277.4801735	2.66E-62	8.21E-60
DHRS7B	-8.586082954	10.89138468	307.8714832	6.35E-69	2.47E-66
SPATS2L	-2.789547698	1.026663433	114.0320969	1.28E-26	6.91E-25
SS18L1	-2.30384944	-2.299889079	36.05427489	1.92E-09	8.92E-09
GIMAP2	-4.981520985	-1.539237271	64.83631019	8.14E-16	9.34E-15
FGF21	-2.220425875	-1.434585803	146.3443193	1.09E-33	1.02E-31
OR7A5	-2.097467273	-2.710156022	28.45259558	9.60E-08	3.55E-07
OR2T1	-2.559186026	2.384838409	105.843812	7.98E-25	3.29E-23
OR2H1	2.497397007	-0.130530244	12.40057988	0.000429201	0.000941401
SNORA65	3.222111863	4.6918353	118.9739553	1.06E-27	6.42E-26
SNORD59A	-3.321266786	6.405844829	243.8046065	5.82E-55	1.45E-52
GPR160	-2.582556813	2.463466379	240.8205438	2.60E-54	6.30E-52
FAM184B	2.649047436	-1.602644267	11.81784683	0.000586657	0.001262928
TNFRSF21	4.563852284	4.666235769	38.45770943	5.60E-10	2.80E-09
SESN1	-6.862432347	2.845342707	480.3597492	1.78E-106	1.77E-103
APEX2	-2.357585424	-1.356101899	19.05240703	1.27E-05	3.49E-05
MRPS18B	-2.34259541	-0.224614618	39.50350059	3.27E-10	1.70E-09
COMMD5	3.87430479	-1.813895666	9.068132547	0.002601026	0.005024083
ZBTB44	-2.37522074	3.64236612	152.4772749	4.98E-35	5.37E-33
ANAPC2	-6.361470558	-0.822342039	95.07673942	1.83E-22	5.65E-21
DMGDH	3.369885484	-0.961863827	10.44460506	0.001230082	0.002524772
RPS27L	2.526005081	-1.794739369	26.5630724	2.55E-07	8.88E-07
DERA	2.72085078	-1.469484209	64.85119465	8.08E-16	9.28E-15
POLR1D	-3.724592786	-1.690944924	125.5664033	3.83E-29	2.70E-27
PHF20L1	2.562080208	8.609984386	48.04769212	4.16E-12	2.85E-11
ZDHHC9	-2.516557004	5.468321861	61.98812974	3.46E-15	3.64E-14
KCTD3	-2.022261739	9.915919151	24.66546918	6.82E-07	2.24E-06
C5orf45	2.307047543	4.255906082	70.47460696	4.66E-17	6.55E-16
SLC45A2	-3.346863749	-1.306058903	85.31502363	2.54E-20	5.79E-19
HSPA14	-3.134130063	-0.982861515	105.9445047	7.58E-25	3.14E-23
CLEC1A	4.03386272	-0.783059214	41.48399211	1.19E-10	6.59E-10
FAM8A1	2.065230522	-0.933461335	13.72667678	0.00021143	0.000486898
ISYNA1	-2.796211659	-1.911520667	69.72783513	6.81E-17	9.34E-16
DTL	-2.270662601	-2.035169945	16.00953408	6.30E-05	0.000156581
TRMT6	2.341055529	1.946795751	34.38351387	4.53E-09	2.00E-08
FAM96B	2.015758707	3.808548729	81.38902139	1.85E-19	3.80E-18
CECR1	-2.26970972	-0.74149476	18.94932373	1.34E-05	3.67E-05
CPXCR1	2.351311124	-0.001376162	90.01277553	2.37E-21	6.21E-20
SHC3	-2.614331908	4.514411881	91.34398087	1.21E-21	3.30E-20
PRKAG3	3.216813062	3.363722135	43.33053152	4.62E-11	2.71E-10
S1PR5	-4.345415176	-1.06870442	185.1311582	3.67E-42	5.67E-40
MOV10L1	3.114780489	-1.472747326	14.09628504	0.000173686	0.000404666
KRT20	3.620485872	-2.056782347	9.73708942	0.001805866	0.003596861
UGT1A8	-4.420076559	-0.123024907	460.2835074	4.17E-102	3.73E-99
VSIG10	-2.006629618	-0.432580266	30.55697134	3.24E-08	1.28E-07
RNF111	3.361331471	2.394987742	71.68060051	2.53E-17	3.71E-16
ALKBH4	2.584391996	-0.364953571	20.1120254	7.30E-06	2.08E-05
CRTAC1	-2.688106136	2.634758821	168.7909171	1.36E-38	1.90E-36
ETNK2	4.10186453	-0.044853854	6.739660103	0.009429259	0.016477727
ZNF446	2.110849507	-2.07832844	12.65418148	0.000374727	0.000831085
IARS2	2.129453069	-2.310025515	34.30551321	4.71E-09	2.07E-08
POLR3E	2.013370034	-1.59664714	20.91419103	4.80E-06	1.40E-05
CEP72	2.738411343	-1.733569455	36.0713392	1.90E-09	8.85E-09
ZNF415	-2.460078591	2.084345958	339.1076328	9.98E-76	4.96E-73
PCID2	2.253798911	2.825619143	126.1429669	2.86E-29	2.03E-27
RNF130	-3.023675818	0.375593639	228.2484169	1.44E-51	3.21E-49
RNF114	2.525981384	0.895655144	26.82830788	2.22E-07	7.82E-07
KLHL9	2.064453527	-2.168170954	46.57936043	8.80E-12	5.80E-11
TCEAL7	-3.118296863	1.826512179	106.8563608	4.79E-25	2.05E-23
GJD2	2.13041969	0.201608138	61.59871476	4.21E-15	4.39E-14
PLEKHH1	-2.360882816	-0.987536367	81.97641388	1.38E-19	2.87E-18
RNF150	-5.374001829	-0.430585726	282.310148	2.36E-63	8.11E-61
SELK	-4.433513532	0.450678742	369.1647643	2.84E-82	1.59E-79
BACH2	2.702807931	2.805127851	56.80841742	4.80E-14	4.29E-13
SH2D4A	-5.920463825	1.422014284	254.3590887	2.91E-57	7.90E-55
XYLT1	2.188350881	-0.978254712	20.78240027	5.15E-06	1.49E-05
PRAMEF2	2.712368606	-2.279665588	10.02074817	0.001547866	0.003121192
BRD9	2.491453319	-2.464237159	21.22106153	4.09E-06	1.20E-05
DDX50	-2.024366249	-1.004783049	69.99360624	5.95E-17	8.25E-16
C1orf50	-2.039416338	2.376114912	68.46979023	1.29E-16	1.69E-15
DERL1	2.251763926	-2.279071854	7.77095435	0.005309299	0.009726288
NOL12	-2.544322718	2.734378821	210.5448289	1.04E-47	1.91E-45
ATP13A3	2.297813693	0.920159699	27.34373866	1.70E-07	6.07E-07
EPS8L3	-2.401095501	4.495590518	325.964302	7.27E-73	3.43E-70
SMC6	2.712138094	3.743924505	76.88099335	1.82E-18	3.12E-17
LRRK1	-2.257941905	2.910983189	71.68448914	2.53E-17	3.71E-16
ANKRD55	4.607536373	1.717877226	7.580562143	0.005900104	0.010727352
UGT2A3	-2.47289298	5.173291643	281.0977211	4.33E-63	1.43E-60
NANOG	-2.086511895	2.054528191	44.51270347	2.53E-11	1.54E-10
ZNF767	-2.921276505	-2.677326443	96.70232174	8.06E-23	2.63E-21
ZNF702P	-2.885472391	2.556436035	115.8711591	5.07E-27	2.85E-25
STK40	4.534868791	-0.655843786	8.429687215	0.003691438	0.006947357
POLR3GL	3.425454661	0.097788342	23.35119492	1.35E-06	4.28E-06
ZNF382	-2.481881168	2.849610953	80.09808736	3.56E-19	6.77E-18
ZFAND2A	2.130190131	10.87953058	51.78647968	6.19E-13	4.79E-12
WDR20	-2.304802872	-1.026167026	84.65562165	3.55E-20	7.97E-19
PIGS	-3.071126066	-1.638446845	91.49663276	1.12E-21	3.08E-20
MIR155HG	4.544934015	-1.274723173	15.38256081	8.78E-05	0.000214022
RNF157	2.303119796	-0.21522928	52.11262708	5.24E-13	4.09E-12
C1QTNF6	2.204912726	2.384309128	91.40151169	1.17E-21	3.22E-20
TSGA13	2.001742814	-1.529887988	7.678633408	0.005587847	0.010193519
HRASLS5	-6.824563174	-1.159556658	238.2170446	9.63E-54	2.27E-51
OR52M1	-8.920516722	1.274852707	98.81209753	2.78E-23	9.82E-22
FAT3	-4.099116862	-0.27467166	45.42782844	1.58E-11	9.99E-11
OR8I2	-4.436019214	-1.192070435	209.2928036	1.96E-47	3.51E-45
LRIG3	-2.135253896	2.223458332	148.0217897	4.69E-34	4.67E-32
C2CD4C	3.672963958	-1.945200367	37.01683076	1.17E-09	5.62E-09
TAAR1	-2.267630757	3.137129456	84.38801944	4.07E-20	9.01E-19
TAF1L	-2.271397208	-2.373786204	72.60206234	1.59E-17	2.40E-16
ASB5	-2.119962518	-1.122350417	134.7734324	3.70E-31	3.12E-29
VTI1A	-2.454230367	2.359645325	63.3245812	1.75E-15	1.92E-14
LYSMD4	-2.126587942	1.240294583	88.06169638	6.34E-21	1.58E-19
NAGS	-2.240127001	1.780506792	133.6617113	6.48E-31	5.37E-29
MIER3	-4.962491183	1.777406914	766.7682595	9.07E-169	2.70E-165
TIGD1	2.042145322	-2.10855749	32.0755301	1.48E-08	6.13E-08
DNAH12	-2.264906008	2.914240862	262.9751034	3.86E-59	1.11E-56
MTIF3	2.483413912	1.221248082	20.55727433	5.79E-06	1.67E-05
ZNF438	3.205246295	9.729471601	134.8822074	3.50E-31	2.99E-29
DPY19L2	-2.139195875	-0.258202985	110.6282223	7.14E-26	3.49E-24
RNF180	-2.764432105	-1.037764752	81.15574178	2.09E-19	4.19E-18
TMEM202	3.013873361	-0.85063188	37.06862944	1.14E-09	5.48E-09
ABCB5	2.287795269	-2.431806519	10.03451509	0.00153634	0.003100193
VSIG1	3.431188982	-2.227610153	14.51432531	0.000139098	0.000328873
LRIT2	3.257522995	-2.292677651	13.52230835	0.000235744	0.000539559
OR2T29	2.853978681	-2.360441486	12.53948133	0.000398443	0.000878676
NCKAP5	-2.551472668	-2.623707086	20.48604782	6.01E-06	1.74E-05
KLRG2	2.098154231	-0.922431831	21.21048777	4.12E-06	1.21E-05
KRTAP12-2	2.646853517	0.797087546	10.52570051	0.001177258	0.00242079
USP50	-3.147943069	-2.20033593	112.3273064	3.03E-26	1.54E-24
NHLRC3	4.00669207	1.282840125	48.92290061	2.66E-12	1.87E-11
LRRC26	2.045691925	-2.583062435	6.024153122	0.014111401	0.023826968
FAM74A4	-2.448135566	-2.654047175	65.64886958	5.39E-16	6.40E-15
OR4A47	3.136480324	-1.670703052	11.3696282	0.000746548	0.001583893
SPINK6	-3.206412133	2.700259785	102.2031608	5.01E-24	1.92E-22
C16orf74	2.514895898	-0.411711017	10.10335078	0.00148	0.002999212
DEFB103B	2.6815382	-1.634258684	24.56848324	7.17E-07	2.35E-06
CTRB2	2.337473709	2.758929317	29.01755949	7.17E-08	2.69E-07
PSG8	-3.819696349	-2.214749024	58.50606823	2.03E-14	1.92E-13
HIST2H2BF	-2.243462213	-1.289229797	73.03455329	1.27E-17	1.96E-16
P2RX6P	-2.432339691	3.340237432	101.6897946	6.49E-24	2.43E-22
MIAT	2.207311443	1.515583639	66.63742637	3.26E-16	4.05E-15
MARCH11	-2.49220641	-1.725008798	61.34638312	4.79E-15	4.95E-14
ZNF716	-2.360844763	0.407682027	53.20442099	3.01E-13	2.43E-12
TRIM6-TRIM34	2.001131364	-2.314737866	8.50041465	0.003550656	0.006704962
ABCC6P1	5.650863549	3.44069295	121.6004324	2.82E-28	1.84E-26
PI4KAP1	-2.247049796	0.913487844	198.0573663	5.54E-45	9.73E-43
FAM160A1	2.366484265	2.057569108	58.49975073	2.03E-14	1.92E-13
SNORD114-28	2.084730676	-1.678448723	5.066391453	0.024394114	0.039150454
SNORD116-13	-2.076100601	-0.752885073	105.0332138	1.20E-24	4.86E-23
