## Supplementary material for "lncRNA-mRNA network analysis reveals novel biomarkers in prostate adenocarcinoma": S2.csv

The most significant differentially expressed lncRNAs
lncRNA	logFC	logCPM	LR	PValue	FDR
LINC01116	-3.191548304	8.750412005	186.6325519	1.73E-42	3.66E-39
LINC00839	-3.059438716	8.620546102	135.1427431	3.07E-31	3.01E-28
GATA3-AS1	-2.352098566	8.597383126	80.934033	2.33E-19	6.19E-17
ENSG00000204832.5	2.351416069	10.01716332	31.62025917	1.87E-08	1.24E-06
ENSG00000215808.2	-2.745090939	8.718700919	116.2771462	4.13E-27	3.09E-24
ENSG00000223400.1	2.948875916	9.698571554	95.73768762	1.31E-22	4.51E-20
ACSL6-AS1	-2.281181691	8.507047095	68.18394634	1.49E-16	3.11E-14
ENSG00000223561.2	-2.409928983	8.77360314	111.8323197	3.89E-26	2.25E-23
ENSG00000224099.1	3.059109867	9.96979088	16.29705267	5.41E-05	0.001576986
ENSG00000224958.1	-2.00032401	11.1464076	105.7940627	8.18E-25	4.34E-22
LINC01671	-2.368071407	8.625806304	100.2777765	1.32E-23	5.11E-21
ENSG00000225937.1	3.20992133	13.61506517	81.59119178	1.67E-19	4.53E-17
ENSG00000228569.1	2.099746706	9.246999967	39.399427	3.45E-10	3.07E-08
ENSG00000228613.1	2.030637893	9.365457584	51.44700163	7.36E-13	9.75E-11
ENSG00000228873.1	-3.272010709	8.629467307	128.5265607	8.61E-30	7.83E-27
EMX2OS	-4.564861647	8.754405668	288.1801794	1.24E-64	1.58E-60
RP11-431N15.2	-2.684757104	8.530679953	90.31533353	2.03E-21	6.01E-19
ENSG00000231196	-2.973830539	8.616509451	114.7983979	8.71E-27	5.54E-24
ENSG00000231705	-2.475974843	8.592515605	82.20993975	1.22E-19	3.39E-17
ENSG00000232638	-2.624850865	8.665252108	115.2303096	7.01E-27	4.69E-24
ENSG00000232806.1	2.510373418	9.320727372	67.13879273	2.53E-16	5.11E-14
ENSG00000232855.2	-2.104471375	9.212655082	163.3093998	2.14E-37	3.41E-34
ENSG00000233056.1	2.271314279	9.732205563	32.50556932	1.19E-08	8.31E-07
HOXB-AS3	-3.567336917	8.602537197	152.6647249	4.53E-35	5.77E-32
ENSG00000233515.1	2.002097276	8.963277354	27.13337545	1.90E-07	9.59E-06
PANTR1	-3.265594446	8.550653799	113.726973	1.50E-26	9.06E-24
ENSG00000234918.1	2.737706241	8.873953239	21.5133374	3.51E-06	0.000137599
ENSG00000235091.1	2.246677744	9.450048239	47.14650776	6.59E-12	7.76E-10
ENSG00000235687.4	3.537966264	9.180754954	26.93781598	2.10E-07	1.05E-05
ENSG00000235984.1	3.341478948	9.669519043	37.23268994	1.05E-09	8.49E-08
ENSG00000236081.1	2.31912763	9.27970463	33.78075637	6.17E-09	4.49E-07
LINC02806	-2.110606498	8.524350756	53.74334569	2.28E-13	3.30E-11
LINC02944	-3.355879083	8.662909993	98.58982616	3.11E-23	1.16E-20
SCARNA10	2.12176904	9.322973764	17.07103319	3.60E-05	0.001091108
ENSG00000241158.2	-2.118322172	8.78793529	115.7675487	5.34E-27	3.78E-24
ENSG00000242125.2	2.200496643	9.836680051	43.87536353	3.50E-11	3.65E-09
RP11-379F12.3	-2.205952663	8.595493039	73.79359068	8.67E-18	2.01E-15
ENSG00000244252	-2.919666677	8.588412816	105.4770136	9.60E-25	4.89E-22
SLC2A9-AS1	-2.299791009	8.548407303	72.15164769	1.99E-17	4.37E-15
ENSG00000251381.2	-2.051589054	8.604229442	68.09855928	1.56E-16	3.19E-14
ENSG00000253400.1	2.672276117	8.951283145	24.06360651	9.32E-07	4.02E-05
ENSG00000253438.2	2.083419967	9.21286494	45.29836286	1.69E-11	1.84E-09
LINC02688	-2.283498787	9.97367939	192.0796753	1.12E-43	2.85E-40
ENSG00000254988.1	2.913722424	9.661857513	50.01995541	1.52E-12	1.96E-10
ENSG00000255545.3	2.097317863	9.211514676	50.91688357	9.64E-13	1.25E-10
ENSG00000256751.1	-2.278220608	8.755432313	122.654202	1.66E-28	1.41E-25
LINC02385	-2.937629506	8.541401205	103.6238864	2.45E-24	1.11E-21
ENSG00000258114	-3.786499198	8.625363655	183.9895279	6.52E-42	1.19E-38
ENSG00000258837.1	-2.513679607	8.841659519	110.2768266	8.52E-26	4.72E-23
LINC02137	-2.223444943	8.516917626	66.67867073	3.20E-16	6.36E-14
ENSG00000260228.1	2.201765399	9.683860577	70.57597497	4.43E-17	9.55E-15
ENSG00000260896.1	3.474955372	11.71465028	72.53000521	1.65E-17	3.67E-15
ENSG00000262920	-2.677593034	8.617798736	104.8796647	1.30E-24	6.12E-22
ENSG00000263429.3	-3.313340781	8.830708671	206.5636781	7.72E-47	2.46E-43
ENSG00000267405.1	-2.338446669	9.97920916	229.7490949	6.76E-52	2.87E-48
ENSG00000267505.1	-2.248056954	10.02641131	235.7065551	3.40E-53	2.16E-49
ENSG00000273179.1	2.426926246	11.85869059	65.23045501	6.66E-16	1.27E-13
