## Supplementary material for "lncRNA-mRNA network analysis reveals novel biomarkers in prostate adenocarcinoma": S3.csv

List of PLMNET edges with their correlations and P-values
mRNA	lncRNA	correlation	pvalue
ATF4	LINC01116	0.949375206	2.47E-215
ATF4	LINC00839	0.936271537	9.38E-195
ATF4	GATA3-AS1	0.94325819	4.07E-205
ATF4	ACSL6-AS1	0.900550092	1.77E-155
CTNNA1	LINC01116	0.949468658	1.69E-215
CTNNA1	GATA3-AS1	0.916005486	2.72E-170
CTNNA1	ACSL6-AS1	0.960409064	1.88E-237
CTNNA1	EMX2OS	0.937173054	5.04E-196
CTNNA1	RP11-431N15.2	0.948420701	1.17E-213
CTNNA1	ENSG00000231705	0.933532046	5.22E-191
CTNNA1	HOXB-AS3	0.916394843	1.06E-170
CTNNA1	PANTR1	0.941542001	1.87E-202
FABP1	ENSG00000231196	0.901689825	1.74E-156
FABP1	LINC02806	0.905147062	1.29E-159
FABP1	ENSG00000244252	0.903098055	9.56E-158
GABRE	LINC01116	0.912881667	4.45E-167
GABRE	GATA3-AS1	0.935300725	2.08E-193
GABRE	EMX2OS	0.920620022	2.83E-175
GABRE	RP11-431N15.2	0.911857862	4.74E-166
GABRE	ENSG00000232638	0.936279488	9.14E-195
GABRE	HOXB-AS3	0.924556919	9.02E-180
GABRE	PANTR1	0.922586437	1.72E-177
GABRE	RP11-379F12.3	0.921225794	5.96E-176
HSD3B1	ENSG00000231196	0.90112919	5.47E-156
HSD3B1	LINC02806	0.905757106	3.51E-160
HSD3B1	ENSG00000244252	0.908381969	1.18E-162
HSD3B1	SLC2A9-AS1	0.966231674	7.90E-252
KCNH1	LINC01116	0.95529207	1.68E-226
KCNH1	GATA3-AS1	0.929968328	2.28E-186
KCNH1	ACSL6-AS1	0.912212483	2.09E-166
KCNH1	EMX2OS	0.963577957	5.49E-245
KCNH1	RP11-431N15.2	0.949023663	1.03E-214
KCNH1	ENSG00000231705	0.938472505	6.91E-198
KCNH1	ENSG00000232638	0.908731528	5.44E-163
KCNH1	HOXB-AS3	0.949335758	2.91E-215
KCNH1	PANTR1	0.952262341	1.32E-220
KCNH1	LINC02944	0.918660976	4.01E-173
KCNH1	LINC02385	0.984453256	2.17388884170148e-322
KCNH1	ENSG00000258114	0.936002955	2.22E-194
MAP6	LINC01116	0.988446991	0
MAP6	GATA3-AS1	0.956687687	2.35E-229
MAP6	ACSL6-AS1	0.975124116	1.48E-279
MAP6	EMX2OS	0.985773808	0
MAP6	RP11-431N15.2	0.992964398	0
MAP6	ENSG00000231705	0.930663891	2.97E-187
MAP6	ENSG00000232638	0.943354444	2.87E-205
MAP6	HOXB-AS3	0.981000334	4.27E-304
MAP6	PANTR1	0.988421033	0
MAP6	LINC02944	0.941315381	4.15E-202
MAP6	RP11-379F12.3	0.903729329	2.56E-158
MAP6	LINC02385	0.975224049	6.37E-280
MAP6	ENSG00000258114	0.97123807	2.26E-266
MAP6	LINC02137	0.941958743	4.29E-203
MAP6	ENSG00000262920	0.923633206	1.08E-178
PALM	LINC01116	0.929445084	1.04E-185
PALM	GATA3-AS1	0.935556166	9.25E-194
PALM	ACSL6-AS1	0.915817629	4.29E-170
PALM	EMX2OS	0.921557794	2.53E-176
PALM	RP11-431N15.2	0.92686525	1.60E-182
PALM	ENSG00000231705	0.951991584	4.26E-220
PALM	HOXB-AS3	0.916513647	7.96E-171
PALM	PANTR1	0.95461942	3.71E-225
PALM	LINC02385	0.95077645	7.49E-218
SKI	LINC01116	0.951231634	1.10E-218
SKI	GATA3-AS1	0.926733229	2.31E-182
SKI	ACSL6-AS1	0.948733388	3.34E-214
SKI	EMX2OS	0.959155384	1.22E-234
SKI	RP11-431N15.2	0.954383971	1.08E-224
SKI	ENSG00000232638	0.9091847	1.99E-163
SKI	HOXB-AS3	0.9652234	3.63E-249
SKI	PANTR1	0.955588019	4.25E-227
SKI	LINC02944	0.906659074	5.05E-161
SKI	LINC02385	0.94007847	3.02E-200
SKI	ENSG00000258114	0.940136159	2.48E-200
SKI	LINC02137	0.913652029	7.37E-168
SKIV2L	LINC01116	0.976232504	1.06E-283
SKIV2L	GATA3-AS1	0.945832792	2.85E-209
SKIV2L	ACSL6-AS1	0.975288544	3.69E-280
SKIV2L	EMX2OS	0.972575879	1.07E-270
SKIV2L	RP11-431N15.2	0.975292833	3.56E-280
SKIV2L	ENSG00000231705	0.940295089	1.43E-200
SKIV2L	ENSG00000232638	0.920430031	4.60E-175
SKIV2L	HOXB-AS3	0.964871192	2.96E-248
SKIV2L	PANTR1	0.977759587	9.57E-290
SKIV2L	LINC02944	0.923548712	1.35E-178
SKIV2L	LINC02385	0.967783117	4.36E-256
SKIV2L	ENSG00000258114	0.947161094	1.70E-211
SKIV2L	LINC02137	0.910164129	2.22E-164
SKP2	LINC01116	0.957947916	5.14E-232
SKP2	GATA3-AS1	0.934563936	2.12E-192
SKP2	ACSL6-AS1	0.930961819	1.23E-187
SKP2	EMX2OS	0.961649324	2.51E-240
SKP2	RP11-431N15.2	0.954130171	3.42E-224
SKP2	ENSG00000232638	0.925121876	1.95E-180
SKP2	HOXB-AS3	0.973936927	2.56E-275
SKP2	PANTR1	0.961747577	1.48E-240
SKP2	LINC02944	0.915640548	6.56E-170
SKP2	LINC02385	0.945747489	3.94E-209
SKP2	ENSG00000258114	0.949884225	3.07E-216
SKP2	LINC02137	0.924692169	6.26E-180
SKP2	ENSG00000262920	0.918347643	8.77E-173
SLAMF1	LINC01116	0.984555746	4.94065645841247e-323
SLAMF1	GATA3-AS1	0.965418991	1.12E-249
SLAMF1	ACSL6-AS1	0.944749477	1.69E-207
SLAMF1	EMX2OS	0.994358097	0
SLAMF1	RP11-431N15.2	0.985996177	0
SLAMF1	ENSG00000231705	0.923020836	5.47E-178
SLAMF1	ENSG00000232638	0.956702239	2.19E-229
SLAMF1	HOXB-AS3	0.988913616	0
SLAMF1	PANTR1	0.983485494	6.88105185215196e-317
SLAMF1	LINC02944	0.942058017	3.02E-203
SLAMF1	RP11-379F12.3	0.92915425	2.42E-185
SLAMF1	LINC02385	0.982406492	4.12330414534696e-311
SLAMF1	ENSG00000258114	0.979646047	8.07E-298
SLAMF1	LINC02137	0.937830636	5.82E-197
SLAMF1	ENSG00000262920	0.926511128	4.28E-182
SLC1A2	LINC01116	0.956756701	1.69E-229
SLC1A2	GATA3-AS1	0.944672577	2.25E-207
SLC1A2	ACSL6-AS1	0.941077898	9.51E-202
SLC1A2	EMX2OS	0.967414583	4.67E-255
SLC1A2	RP11-431N15.2	0.966547759	1.11E-252
SLC1A2	ENSG00000232638	0.93939618	3.09E-199
SLC1A2	HOXB-AS3	0.981134359	9.65E-305
SLC1A2	PANTR1	0.981690436	1.80E-307
SLC1A2	LINC02944	0.928557323	1.34E-184
SLC1A2	RP11-379F12.3	0.907050194	2.17E-161
SLC1A2	LINC02385	0.94246021	7.20E-204
SLC1A2	ENSG00000258114	0.956491122	6.01E-229
SLC1A2	LINC02137	0.937145993	5.51E-196
SLC1A2	ENSG00000262920	0.943708518	7.88E-206
SLC6A1	LINC01116	0.962163406	1.52E-241
SLC6A1	GATA3-AS1	0.939095897	8.54E-199
SLC6A1	ACSL6-AS1	0.918056427	1.81E-172
SLC6A1	EMX2OS	0.971609447	1.50E-267
SLC6A1	RP11-431N15.2	0.958022213	3.56E-232
SLC6A1	ENSG00000232638	0.930564017	3.98E-187
SLC6A1	HOXB-AS3	0.967211061	1.71E-254
SLC6A1	PANTR1	0.949652965	7.94E-216
SLC6A1	LINC02944	0.922518217	2.06E-177
SLC6A1	RP11-379F12.3	0.905350013	8.38E-160
SLC6A1	LINC02385	0.958389634	5.75E-233
SLC6A1	ENSG00000258114	0.957576628	3.19E-231
SLC6A1	LINC02137	0.912824659	5.08E-167
SLC6A1	ENSG00000262920	0.900905336	8.62E-156
UVRAG	LINC00839	0.915269644	1.60E-169
VCP	LINC00839	0.934204018	6.52E-192
VCP	GATA3-AS1	0.905368469	8.06E-160
VCP	EMX2OS	0.916610155	6.29E-171
VCP	ENSG00000231196	0.901994953	9.32E-157
VCP	HOXB-AS3	0.922531752	1.99E-177
VCP	PANTR1	0.917245608	1.33E-171
VCP	LINC02806	0.905638974	4.52E-160
VCP	ENSG00000244252	0.902423968	3.86E-157
VCP	LINC02385	0.952963588	6.19E-222
VPREB1	LINC01116	0.911909895	4.20E-166
VPREB1	GATA3-AS1	0.939765937	8.80E-200
VPREB1	LINC01671	0.927165082	6.91E-183
VPREB1	EMX2OS	0.920514565	3.71E-175
VPREB1	RP11-431N15.2	0.913298501	1.69E-167
VPREB1	ENSG00000232638	0.94149665	2.19E-202
VPREB1	HOXB-AS3	0.931336632	4.04E-188
VPREB1	PANTR1	0.929046565	3.30E-185
VPREB1	RP11-379F12.3	0.934919295	6.94E-193
VPREB1	LINC02385	0.913367713	1.43E-167
VPREB1	ENSG00000258114	0.908706376	5.75E-163
VRK1	ACSL6-AS1	0.909348549	1.38E-163
HSD17B8	ENSG00000244252	0.900037732	4.97E-155
HMGA2	LINC00839	0.901256045	4.22E-156
HMGA2	SLC2A9-AS1	0.900393079	2.43E-155
SNN	LINC00839	0.917262241	1.28E-171
SNN	EMX2OS	0.923377893	2.12E-178
SNN	RP11-431N15.2	0.901423915	3.00E-156
SNN	HOXB-AS3	0.938029014	3.02E-197
SNN	PANTR1	0.90511574	1.38E-159
SNN	LINC02944	0.912905434	4.21E-167
SNN	SLC2A9-AS1	0.914941289	3.50E-169
SNN	LINC02385	0.926154368	1.15E-181
SNN	ENSG00000258114	0.910799068	5.30E-165
PPAP2C	LINC01116	0.980537489	6.68E-302
PPAP2C	GATA3-AS1	0.95417245	2.83E-224
PPAP2C	ACSL6-AS1	0.936597866	3.27E-195
PPAP2C	EMX2OS	0.983350015	3.83405118925112e-316
PPAP2C	RP11-431N15.2	0.978729935	8.28E-294
PPAP2C	ENSG00000231705	0.935666801	6.50E-194
PPAP2C	ENSG00000232638	0.942865024	1.68E-204
PPAP2C	HOXB-AS3	0.979141981	1.37E-295
PPAP2C	PANTR1	0.983399433	2.05235817888494e-316
PPAP2C	LINC02944	0.940700083	3.54E-201
PPAP2C	RP11-379F12.3	0.919377812	6.65E-174
PPAP2C	LINC02385	0.99220141	0
PPAP2C	ENSG00000258114	0.966262461	6.53E-252
PPAP2C	LINC02137	0.915093344	2.43E-169
PPAP2C	ENSG00000262920	0.908067995	2.35E-162
DNAJA3	LINC02688	0.964474249	3.07E-247
SUPT7L	LINC02688	0.925809468	2.97E-181
SLC23A2	ENSG00000232638	0.903644096	3.06E-158
SLC23A2	HOXB-AS3	0.900120779	4.21E-155
SLC23A2	RP11-379F12.3	0.917373682	9.73E-172
SLC23A2	ENSG00000258114	0.918784183	2.95E-173
SLC23A2	LINC02137	0.932491279	1.26E-189
SLC23A2	ENSG00000262920	0.960111407	8.89E-237
SH2B3	LINC01116	0.953617275	3.42E-223
SH2B3	LINC00839	0.909177486	2.02E-163
SH2B3	GATA3-AS1	0.933545676	5.01E-191
SH2B3	ACSL6-AS1	0.909165406	2.08E-163
SH2B3	EMX2OS	0.968632202	1.66E-258
SH2B3	RP11-431N15.2	0.952481524	5.11E-221
SH2B3	ENSG00000232638	0.918456315	6.69E-173
SH2B3	HOXB-AS3	0.960409349	1.87E-237
SH2B3	PANTR1	0.945145868	3.82E-208
SH2B3	LINC02944	0.93613434	1.46E-194
SH2B3	LINC02385	0.985913808	0
SH2B3	ENSG00000258114	0.94822487	2.56E-213
ABCA7	LINC01116	0.956697704	2.24E-229
ABCA7	GATA3-AS1	0.968028508	8.84E-257
ABCA7	ACSL6-AS1	0.912127198	2.55E-166
ABCA7	LINC01671	0.907161499	1.70E-161
ABCA7	EMX2OS	0.97155199	2.28E-267
ABCA7	RP11-431N15.2	0.968931447	2.24E-259
ABCA7	ENSG00000232638	0.969138244	5.56E-260
ABCA7	HOXB-AS3	0.979557736	2.00E-297
ABCA7	PANTR1	0.978508026	7.30E-293
ABCA7	LINC02944	0.931192143	6.21E-188
ABCA7	RP11-379F12.3	0.950544178	1.98E-217
ABCA7	LINC02385	0.952709051	1.89E-221
ABCA7	ENSG00000258114	0.960694681	4.17E-238
ABCA7	LINC02137	0.921919709	9.86E-177
ABCA7	ENSG00000262920	0.944453872	5.06E-207
ANAPC10	LINC02385	0.942331722	1.14E-203
CCT2	LINC01116	0.979236499	5.28E-296
CCT2	GATA3-AS1	0.949651152	8.00E-216
CCT2	ACSL6-AS1	0.944026729	2.45E-206
CCT2	EMX2OS	0.979736555	3.17E-298
CCT2	RP11-431N15.2	0.974837421	1.63E-278
CCT2	ENSG00000231705	0.923685887	9.35E-179
CCT2	ENSG00000232638	0.936176385	1.27E-194
CCT2	HOXB-AS3	0.977365665	3.79E-288
CCT2	PANTR1	0.977456537	1.63E-288
CCT2	LINC02944	0.941765523	8.51E-203
CCT2	RP11-379F12.3	0.909702921	6.26E-164
CCT2	LINC02385	0.990517803	0
CCT2	ENSG00000258114	0.962936595	2.07E-243
CCT2	LINC02137	0.914877677	4.07E-169
CCT2	ENSG00000262920	0.908168819	1.88E-162
C6orf10	LINC01116	0.987087281	0
C6orf10	GATA3-AS1	0.961444542	7.61E-240
C6orf10	ACSL6-AS1	0.955479614	7.04E-227
C6orf10	EMX2OS	0.986151319	0
C6orf10	RP11-431N15.2	0.988639216	0
C6orf10	ENSG00000231705	0.94324434	4.28E-205
C6orf10	ENSG00000232638	0.946043592	1.27E-209
C6orf10	HOXB-AS3	0.976043287	5.57E-283
C6orf10	PANTR1	0.982953655	5.38923224112447e-314
C6orf10	LINC02944	0.943570956	1.30E-205
C6orf10	RP11-379F12.3	0.912347489	1.53E-166
C6orf10	LINC02385	0.986784374	0
C6orf10	ENSG00000258114	0.967572293	1.70E-255
C6orf10	LINC02137	0.919728238	2.74E-174
C6orf10	ENSG00000262920	0.903020877	1.12E-157
SP140	PANTR1	0.917225746	1.40E-171
DDHD2	SCARNA10	0.927996527	6.63E-184
WDR7	ENSG00000262920	0.90392801	1.69E-158
FLRT3	LINC01116	0.928999126	3.79E-185
FLRT3	ACSL6-AS1	0.967774291	4.61E-256
FLRT3	RP11-431N15.2	0.932971498	2.92E-190
NECAP1	LINC01116	0.949731397	5.75E-216
NECAP1	LINC00839	0.921994364	8.11E-177
NECAP1	GATA3-AS1	0.939226183	5.50E-199
NECAP1	ACSL6-AS1	0.916942436	2.80E-171
NECAP1	EMX2OS	0.965916236	5.48E-251
NECAP1	RP11-431N15.2	0.955071855	4.66E-226
NECAP1	ENSG00000232638	0.923803931	6.82E-179
NECAP1	HOXB-AS3	0.967201612	1.82E-254
NECAP1	PANTR1	0.958189673	1.56E-232
NECAP1	LINC02944	0.943798552	5.67E-206
NECAP1	RP11-379F12.3	0.900455567	2.14E-155
NECAP1	LINC02385	0.981585807	5.96E-307
NECAP1	ENSG00000258114	0.944270895	9.97E-207
DHRS7B	LINC01116	0.927068093	9.07E-183
DHRS7B	LINC00839	0.916654249	5.65E-171
DHRS7B	GATA3-AS1	0.912580142	8.96E-167
DHRS7B	ACSL6-AS1	0.904007102	1.43E-158
DHRS7B	EMX2OS	0.940606741	4.89E-201
DHRS7B	RP11-431N15.2	0.932030807	5.05E-189
DHRS7B	HOXB-AS3	0.942889002	1.55E-204
DHRS7B	PANTR1	0.93295555	3.06E-190
DHRS7B	LINC02944	0.929958811	2.35E-186
DHRS7B	LINC02385	0.964545329	2.02E-247
DHRS7B	ENSG00000258114	0.918516627	5.76E-173
SPATS2L	ENSG00000262920	0.913780046	5.46E-168
GIMAP2	LINC01116	0.945891181	2.28E-209
GIMAP2	GATA3-AS1	0.935316915	1.98E-193
GIMAP2	EMX2OS	0.974672598	6.39E-278
GIMAP2	RP11-431N15.2	0.958124269	2.15E-232
GIMAP2	ENSG00000232638	0.950670106	1.17E-217
GIMAP2	HOXB-AS3	0.968992496	1.49E-259
GIMAP2	PANTR1	0.921723243	1.64E-176
GIMAP2	LINC02944	0.915364669	1.27E-169
GIMAP2	RP11-379F12.3	0.942940911	1.28E-204
GIMAP2	LINC02385	0.929383333	1.25E-185
GIMAP2	ENSG00000258114	0.982203008	4.62002194139577e-310
GIMAP2	LINC02137	0.952598472	3.07E-221
GIMAP2	ENSG00000262920	0.952172818	1.95E-220
SESN1	LINC01116	0.923988745	4.16E-179
SESN1	GATA3-AS1	0.912485327	1.12E-166
SESN1	EMX2OS	0.955523281	5.75E-227
SESN1	RP11-431N15.2	0.931628564	1.69E-188
SESN1	ENSG00000232638	0.915970433	2.96E-170
SESN1	HOXB-AS3	0.978285535	6.33E-292
SESN1	PANTR1	0.948914336	1.61E-214
SESN1	LINC02944	0.919061806	1.47E-173
SESN1	RP11-379F12.3	0.902624004	2.55E-157
SESN1	LINC02385	0.937907991	4.51E-197
SESN1	ENSG00000258114	0.95001256	1.81E-216
SESN1	LINC02137	0.926882	1.52E-182
SESN1	ENSG00000262920	0.946753882	8.29E-211
ANAPC2	LINC01116	0.95567203	2.87E-227
ANAPC2	GATA3-AS1	0.914935818	3.54E-169
ANAPC2	ACSL6-AS1	0.907029359	2.27E-161
ANAPC2	EMX2OS	0.968942783	2.08E-259
ANAPC2	RP11-431N15.2	0.946856139	5.58E-211
ANAPC2	ENSG00000232638	0.908247321	1.58E-162
ANAPC2	HOXB-AS3	0.945941887	1.88E-209
ANAPC2	PANTR1	0.925560493	5.89E-181
ANAPC2	LINC02385	0.949836049	3.74E-216
ANAPC2	ENSG00000258114	0.956690889	2.32E-229
ANAPC2	LINC02137	0.922285863	3.79E-177
S1PR5	ENSG00000262920	0.94136376	3.50E-202
UGT1A8	LINC01116	0.940175339	2.17E-200
UGT1A8	GATA3-AS1	0.941386808	3.23E-202
UGT1A8	EMX2OS	0.959540373	1.70E-235
UGT1A8	RP11-431N15.2	0.933535239	5.17E-191
UGT1A8	ENSG00000231705	0.914139034	2.34E-168
UGT1A8	ENSG00000232638	0.927680841	1.62E-183
UGT1A8	HOXB-AS3	0.953976602	6.84E-224
UGT1A8	PANTR1	0.954696839	2.61E-225
UGT1A8	LINC02944	0.908263585	1.53E-162
UGT1A8	RP11-379F12.3	0.912021862	3.25E-166
UGT1A8	LINC02385	0.968200827	2.86E-257
UGT1A8	ENSG00000258114	0.932253779	2.58E-189
CRTAC1	LINC01116	0.906628136	5.40E-161
CRTAC1	ACSL6-AS1	0.916096907	2.18E-170
CRTAC1	EMX2OS	0.922882739	7.89E-178
CRTAC1	RP11-431N15.2	0.915102005	2.38E-169
CRTAC1	HOXB-AS3	0.94063921	4.37E-201
CRTAC1	PANTR1	0.93403248	1.11E-191
CRTAC1	ENSG00000258114	0.912471651	1.15E-166
CRTAC1	LINC02137	0.906816999	3.59E-161
CRTAC1	ENSG00000262920	0.906173941	1.44E-160
ZNF415	LINC01116	0.974721524	4.26E-278
ZNF415	GATA3-AS1	0.96619636	9.82E-252
ZNF415	ACSL6-AS1	0.943758315	6.57E-206
ZNF415	EMX2OS	0.982640726	2.46601081236071e-312
ZNF415	RP11-431N15.2	0.978502614	7.70E-293
ZNF415	ENSG00000231705	0.930748083	2.31E-187
ZNF415	ENSG00000232638	0.952116335	2.49E-220
ZNF415	HOXB-AS3	0.980223736	1.92E-300
ZNF415	PANTR1	0.985238572	0
ZNF415	LINC02944	0.937449369	2.04E-196
ZNF415	RP11-379F12.3	0.920604665	2.95E-175
ZNF415	LINC02385	0.979002033	5.56E-295
ZNF415	ENSG00000258114	0.961120144	4.34E-239
ZNF415	LINC02137	0.914631989	7.30E-169
ZNF415	ENSG00000262920	0.91228801	1.76E-166
RNF130	LINC00839	0.924795185	4.74E-180
RNF130	GATA3-AS1	0.931774371	1.09E-188
RNF130	EMX2OS	0.923772361	7.42E-179
RNF130	ENSG00000232638	0.924386935	1.43E-179
RNF130	HOXB-AS3	0.946538559	1.91E-210
RNF130	PANTR1	0.939436636	2.70E-199
RNF130	LINC02944	0.906445879	8.01E-161
RNF130	RP11-379F12.3	0.919738409	2.67E-174
RNF130	LINC02385	0.932967402	2.95E-190
SH2D4A	ACSL6-AS1	0.930448985	5.59E-187
SH2D4A	ENSG00000231705	0.91954449	4.37E-174
NOL12	ACSL6-AS1	0.955530318	5.56E-227
EPS8L3	LINC00839	0.918750722	3.21E-173
EPS8L3	GATA3-AS1	0.908602135	7.24E-163
EPS8L3	ENSG00000231705	0.912356994	1.50E-166
EPS8L3	PANTR1	0.943852762	4.65E-206
EPS8L3	LINC02385	0.913098012	2.69E-167
UGT2A3	LINC00839	0.931830083	9.24E-189
UGT2A3	GATA3-AS1	0.905983604	2.16E-160
UGT2A3	EMX2OS	0.924924873	3.33E-180
UGT2A3	RP11-431N15.2	0.900428238	2.26E-155
UGT2A3	HOXB-AS3	0.925509946	6.76E-181
UGT2A3	LINC02944	0.905781013	3.34E-160
UGT2A3	SLC2A9-AS1	0.90817616	1.85E-162
UGT2A3	LINC02385	0.942430843	8.00E-204
UGT2A3	ENSG00000258114	0.904549166	4.58E-159
OR52M1	LINC01116	0.901453677	2.82E-156
OR52M1	ACSL6-AS1	0.905699927	3.97E-160
OR52M1	ENSG00000231705	0.935483125	1.17E-193
OR52M1	PANTR1	0.920705594	2.27E-175
OR52M1	LINC02688	0.937613021	1.19E-196
OR8I2	LINC01116	0.900283277	3.03E-155
OR8I2	ACSL6-AS1	0.922055456	6.92E-177
OR8I2	ENSG00000231705	0.949172102	5.66E-215
OR8I2	LINC02385	0.912104625	2.69E-166
MIER3	LINC01116	0.973647469	2.58E-274
MIER3	GATA3-AS1	0.924137561	2.79E-179
MIER3	ACSL6-AS1	0.969918955	2.64E-262
MIER3	EMX2OS	0.974425598	4.87E-277
MIER3	RP11-431N15.2	0.97441763	5.20E-277
MIER3	ENSG00000232638	0.906542909	6.49E-161
MIER3	HOXB-AS3	0.952535666	4.04E-221
MIER3	PANTR1	0.9357009	5.83E-194
MIER3	LINC02944	0.924600713	8.02E-180
MIER3	LINC02385	0.963534863	7.02E-245
MIER3	ENSG00000258114	0.961485609	6.10E-240
MIER3	LINC02137	0.929424687	1.11E-185
