## Supplementary material for "lncRNA-mRNA network analysis reveals novel biomarkers in prostate adenocarcinoma": S4.csv

PLMNET node list with degrees and BCs
node	degree	betweenness	oncogene or tumorsuppressor	cancer
ATF4	4	11.56444878		cancer related
CTNNA1	8	9.430729934	tumor suppresor	cancer related
FABP1	3	1.666666667		cancer related
GABRE	8	5.256172494		cancer related
HSD3B1	4	11.3048147		cancer related
KCNH1	12	19.16995661		cancer related
MAP6	15	44.92470971		cancer related
PALM	9	12.4410677		cancer related
SKI	12	16.69645329	oncogene	cancer related
SKIV2L	13	22.61027529		cancer related
SKP2	13	32.80500562	oncogene	cancer related
SLAMF1	15	44.92470971		cancer related
SLC1A2	14	36.77279015		cancer related
SLC6A1	14	36.77279015		cancer related
UVRAG	1	0		cancer related
VCP	9	366.5888273		cancer related
VPREB1	11	35.88070815		cancer related
VRK1	1	0		cancer related
HSD17B8	1	0		cancer related
HMGA2	2	2.11767562	oncogene	cancer related
SNN	9	70.07241994		cancer related
PPAP2C	15	44.92470971		cancer related
DNAJA3	1	0		cancer related
SUPT7L	1	0		cancer related
SLC23A2	6	5.266040347		cancer related
SH2B3	12	41.01501605	tumor suppresor	cancer related
ABCA7	15	79.54034787		cancer related
ANAPC10	1	0		cancer related
CCT2	15	44.92470971		cancer related
C6orf10	15	44.92470971		cancer related
SP140	1	0		cancer related
DDHD2	1	0	oncogene	cancer related
WDR7	1	0		cancer related
FLRT3	3	0.779818391		cancer related
NECAP1	13	47.00406746		Non
DHRS7B	11	36.57269816		Non
SPATS2L	1	0	oncogene	cancer related
GIMAP2	13	26.92737252		cancer related
SESN1	13	26.92737252		cancer related
ANAPC2	11	14.66850832		cancer related
S1PR5	1	0		cancer related
UGT1A8	12	15.63373721		cancer related
CRTAC1	9	19.01516714		cancer related
ZNF415	15	44.92470971		cancer related
RNF130	9	22.17698147		cancer related
SH2D4A	2	0.42882368		cancer related
NOL12	1	0		cancer related
EPS8L3	5	14.44092075		cancer related
UGT2A3	9	61.56258457		cancer related
OR52M1	5	209.6190539		cancer related
OR8I2	4	3.025975729		cancer related
MIER3	12	16.69645329		Non
LINC01116	30	170.5920077		cancer related
LINC00839	11	154.1832858		cancer related
GATA3-AS1	30	163.1152407		cancer related
ACSL6-AS1	28	310.2864128		Non
EMX2OS	30	147.7203574		cancer related
RP11-431N15.2	29	102.2333268		Non
ENSG00000231705	15	65.08219486		Non
HOXB-AS3	31	171.9634441		cancer related
PANTR1	32	327.2793459		cancer related
ENSG00000231196	3	33.92953094		Non
LINC02806	3	33.92953094		Non
ENSG00000244252	4	104.9295309		Non
ENSG00000232638	24	48.72399609		Non
RP11-379F12.3	18	25.30368651		Non
SLC2A9-AS1	4	45.76515534		Non
LINC02944	23	49.61575397		Non
LINC02385	30	233.5557479		Non
ENSG00000258114	26	71.84235654		Non
LINC02137	18	22.07170466		Non
ENSG00000262920	17	222.726638		Non
LINC01671	2	0.150752105		Non
LINC02688	3	141		Non
SCARNA10	1	0		cancer related
