## Supplementary material for "lncRNA-mRNA network analysis reveals novel biomarkers in prostate adenocarcinoma": S5.xlsx

### Sheet: Sheet1
Reactome pathways associated with PLMNET mRNAs
Pathway identifier	Pathway name	#Entities found	#Entities total	Entities ratio	Entities pValue	Entities FDR	#Reactions found	#Reactions total	Reactions ratio	Species identifier	Species name	Submitted entities found	Mapped entities	Found reaction identifiers
R-HSA-9687136	Aberrant regulation of mitotic exit in cancer due to RB1 defects	3	20	0.00140144	8.44e-05	0.0205026	1	1	7.37e-05	9606	Homo sapiens	SKP2;ANAPC10;ANAPC2		R-HSA-9687377
R-HSA-9687139	Aberrant regulation of mitotic cell cycle due to RB1 defects	3	36	0.0025226	0.00047	0.044467	1	3	0.000221	9606	Homo sapiens	SKP2;ANAPC10;ANAPC2		R-HSA-9687377
R-HSA-9675126	Diseases of mitotic cell cycle	3	38	0.00266274	0.000549	0.044467	1	5	0.000368	9606	Homo sapiens	SKP2;ANAPC10;ANAPC2		R-HSA-9687377
R-HSA-176412	Phosphorylation of the APC/C	2	20	0.00140144	0.00318668	0.0920525	2	2	0.000147	9606	Homo sapiens	ANAPC10;ANAPC2		R-HSA-174119;R-HSA-174132
R-HSA-141430	Inactivation of APC/C via direct inhibition of the APC/C complex	2	21	0.00147152	0.00350402	0.0920525	1	2	0.000147	9606	Homo sapiens	ANAPC10;ANAPC2		R-HSA-141423
R-HSA-141405	Inhibition of the proteolytic activity of APC/C required for the onset of anaphase by mitotic spindle checkpoint components	2	21	0.00147152	0.00350402	0.0920525	1	3	0.000221	9606	Homo sapiens	ANAPC10;ANAPC2		R-HSA-141423
R-HSA-174178	APC/C:Cdh1 mediated degradation of Cdc20 and other APC/C:Cdh1 targeted proteins in late mitosis/early G1	3	74	0.00518534	0.00364971	0.0920525	6	6	0.000442	9606	Homo sapiens	SKP2;ANAPC10;ANAPC2		R-HSA-174195;R-HSA-9686980;R-HSA-9686969;R-HSA-174088;R-HSA-174105;R-HSA-188191
R-HSA-176407	Conversion from APC/C:Cdc20 to APC/C:Cdh1 in late anaphase	2	22	0.00154159	0.00383552	0.0920525	2	3	0.000221	9606	Homo sapiens	ANAPC10;ANAPC2		R-HSA-174224;R-HSA-174070
R-HSA-174048	APC/C:Cdc20 mediated degradation of Cyclin B	2	24	0.00168173	0.0045405	0.0959744	3	3	0.000221	9606	Homo sapiens	ANAPC10;ANAPC2		R-HSA-174227;R-HSA-174120;R-HSA-174157
R-HSA-179409	APC-Cdc20 mediated degradation of Nek2A	2	26	0.00182188	0.00530068	0.0959744	3	3	0.000221	9606	Homo sapiens	ANAPC10;ANAPC2		R-HSA-179410;R-HSA-179417;R-HSA-179421
R-HSA-9648895	Response of EIF2AK1 (HRI) to heme deficiency	2	29	0.00203209	0.00654242	0.0959744	14	20	0.00147308	9606	Homo sapiens	ATF4		R-HSA-9635927;R-HSA-9654774;R-HSA-9655071;R-HSA-381128;R-HSA-9653724;R-HSA-9654752;R-HSA-1791118;R-HSA-9653894;R-HSA-9653893;R-HSA-9635915;R-HSA-9654792;R-HSA-9635912;R-HSA-9653742;R-HSA-9655086
R-HSA-453276	Regulation of mitotic cell cycle	3	92	0.00644664	0.00665583	0.0959744	29	40	0.00294616	9606	Homo sapiens	SKP2;ANAPC10;ANAPC2		R-HSA-174144;R-HSA-174088;R-HSA-174157;R-HSA-179410;R-HSA-174227;R-HSA-188371;R-HSA-174224;R-HSA-9686980;R-HSA-174171;R-HSA-174104;R-HSA-174105;R-HSA-179417;R-HSA-174238;R-HSA-188191;R-HSA-179421;R-HSA-174119;R-HSA-174058;R-HSA-9686969;R-HSA-174120;R-HSA-174057;R-HSA-174121;R-HSA-174255;R-HSA-141423;R-HSA-174195;R-HSA-174070;R-HSA-174132;R-HSA-174202;R-HSA-174139;R-HSA-174079
R-HSA-174143	APC/C-mediated degradation of cell cycle proteins	3	92	0.00644664	0.00665583	0.0959744	29	40	0.00294616	9606	Homo sapiens	SKP2;ANAPC10;ANAPC2		R-HSA-174144;R-HSA-174088;R-HSA-174157;R-HSA-179410;R-HSA-174227;R-HSA-188371;R-HSA-174224;R-HSA-9686980;R-HSA-174171;R-HSA-174104;R-HSA-174105;R-HSA-179417;R-HSA-174238;R-HSA-188191;R-HSA-179421;R-HSA-174119;R-HSA-174058;R-HSA-9686969;R-HSA-174120;R-HSA-174057;R-HSA-174121;R-HSA-174255;R-HSA-141423;R-HSA-174195;R-HSA-174070;R-HSA-174132;R-HSA-174202;R-HSA-174139;R-HSA-174079
R-HSA-69052	Switching of origins to a post-replicative state	3	93	0.00651671	0.00685531	0.0959744	2	9	0.000663	9606	Homo sapiens	SKP2;ANAPC10;ANAPC2		R-HSA-68946;R-HSA-69015
R-HSA-390471	Association of TriC/CCT with target proteins during biosynthesis	2	40	0.00280289	0.0120911	0.157185	2	2	0.000147	9606	Homo sapiens	CCT2;SKIV2L		R-HSA-390470;R-HSA-391266
R-HSA-381042	PERK regulates gene expression	2	42	0.00294303	0.0132605	0.158612	8	11	0.00081	9606	Homo sapiens	ATF4		R-HSA-517731;R-HSA-1791118;R-HSA-1791180;R-HSA-1791107;R-HSA-1791056;R-HSA-1791095;R-HSA-381128;R-HSA-1791173
R-HSA-382556	ABC-family proteins mediated transport	3	122	0.0085488	0.0142295	0.158612	5	27	0.00198866	9606	Homo sapiens	VCP;ABCA7;RNF130		R-HSA-8866551;R-HSA-8866546;R-HSA-8866542;R-HSA-5223317;R-HSA-382553
R-HSA-5628897	TP53 Regulates Metabolic Genes	3	126	0.00882909	0.0154955	0.158612	4	34	0.00250424	9606	Homo sapiens	SESN1		R-HSA-5629189;R-HSA-5631941;R-HSA-5629187;R-HSA-5631903
R-HSA-2262752	Cellular responses to stress	9	952	0.0667087	0.0157758	0.158612	39	381	0.0280622	9606	Homo sapiens	FABP1;VCP;SESN1;HMGA2;SKP2;ANAPC10;ATF4;ANAPC2		R-HSA-3790137;R-HSA-9635927;R-HSA-400143;R-HSA-5324632;R-HSA-1791056;R-HSA-3790130;R-HSA-9655071;R-HSA-3788725;R-HSA-381128;R-HSA-3788724;R-HSA-9635804;R-HSA-9653724;R-HSA-9640195;R-HSA-1791118;R-HSA-9653894;R-HSA-9653893;R-HSA-1791180;R-HSA-9635915;R-HSA-1791107;R-HSA-3788705;R-HSA-9635912;R-HSA-9654792;R-HSA-9635918;R-HSA-3788708;R-HSA-1791173;R-HSA-517731;R-HSA-9639287;R-HSA-9654774;R-HSA-9635…
R-HSA-5658034	HHAT G278V doesn't palmitoylate Hh-Np	1	4	0.00028	0.0164033	0.158612	1	1	7.37e-05	9606	Homo sapiens	SKI		R-HSA-5483229
R-HSA-8853884	Transcriptional Regulation by VENTX	2	48	0.00336346	0.0170488	0.158612	1	13	0.000958	9606	Homo sapiens	ANAPC10;ANAPC2		R-HSA-3790130
R-HSA-8953897	Cellular responses to stimuli	9	970	0.06797	0.0176236	0.158612	39	412	0.0303454	9606	Homo sapiens	FABP1;VCP;SESN1;HMGA2;SKP2;ANAPC10;ATF4;ANAPC2		R-HSA-3790137;R-HSA-9635927;R-HSA-400143;R-HSA-5324632;R-HSA-1791056;R-HSA-3790130;R-HSA-9655071;R-HSA-3788725;R-HSA-381128;R-HSA-3788724;R-HSA-9635804;R-HSA-9653724;R-HSA-9640195;R-HSA-1791118;R-HSA-9653894;R-HSA-9653893;R-HSA-1791180;R-HSA-9635915;R-HSA-1791107;R-HSA-3788705;R-HSA-9635912;R-HSA-9654792;R-HSA-9635918;R-HSA-3788708;R-HSA-1791173;R-HSA-517731;R-HSA-9639287;R-HSA-9654774;R-HSA-9635…
R-HSA-69239	Synthesis of DNA	3	133	0.0093196	0.0178598	0.160738	2	26	0.001915	9606	Homo sapiens	SKP2;ANAPC10;ANAPC2		R-HSA-68946;R-HSA-69015
R-HSA-156588	Glucuronidation	2	58	0.00406419	0.0242482	0.192942	1	11	0.00081	9606	Homo sapiens	UGT2A3;UGT1A8		R-HSA-174931
R-HSA-174084	Autodegradation of Cdh1 by Cdh1:APC/C	2	64	0.00448462	0.0290648	0.192942	2	2	0.000147	9606	Homo sapiens	ANAPC10;ANAPC2		R-HSA-174058;R-HSA-174057
R-HSA-5387390	Hh mutants abrogate ligand secretion	2	64	0.00448462	0.0290648	0.192942	4	7	0.000516	9606	Homo sapiens	SKI;VCP		R-HSA-5483238;R-HSA-5387386;R-HSA-5483229;R-HSA-5387389
R-HSA-174154	APC/C:Cdc20 mediated degradation of Securin	2	68	0.00476491	0.0324704	0.192942	3	3	0.000221	9606	Homo sapiens	ANAPC10;ANAPC2		R-HSA-174144;R-HSA-174202;R-HSA-174121
R-HSA-69306	DNA Replication	3	174	0.0121926	0.0355472	0.192942	2	53	0.00390366	9606	Homo sapiens	SKP2;ANAPC10;ANAPC2		R-HSA-68946;R-HSA-69015
R-HSA-5358346	Hedgehog ligand biogenesis	2	72	0.0050452	0.0360249	0.192942	4	15	0.00110481	9606	Homo sapiens	SKI;VCP		R-HSA-5358343;R-HSA-5362441;R-HSA-5362459;R-HSA-5362412
R-HSA-9711097	Cellular response to starvation	3	176	0.0123327	0.036577	0.192942	13	28	0.00206231	9606	Homo sapiens	SESN1;ATF4		R-HSA-9635927;R-HSA-9639287;R-HSA-9635892;R-HSA-9644926;R-HSA-381128;R-HSA-9635804;R-HSA-9640195;R-HSA-9635936;R-HSA-1791118;R-HSA-9635915;R-HSA-9635912;R-HSA-9635918;R-HSA-1791173
R-HSA-174184	Cdc20:Phospho-APC/C mediated degradation of Cyclin A	2	73	0.00511527	0.0369361	0.192942	3	3	0.000221	9606	Homo sapiens	ANAPC10;ANAPC2		R-HSA-174171;R-HSA-174104;R-HSA-174255
R-HSA-179419	APC:Cdc20 mediated degradation of cell cycle proteins prior to satisfation of the cell cycle checkpoint	2	74	0.00518534	0.0378562	0.192942	6	6	0.000442	9606	Homo sapiens	ANAPC10;ANAPC2		R-HSA-179410;R-HSA-174171;R-HSA-174104;R-HSA-179417;R-HSA-174255;R-HSA-179421
R-HSA-69242	S Phase	3	180	0.012613	0.0386828	0.192942	6	54	0.00397732	9606	Homo sapiens	SKP2;ANAPC10;ANAPC2		R-HSA-187552;R-HSA-68946;R-HSA-187574;R-HSA-187575;R-HSA-69015;R-HSA-187545
R-HSA-69017	CDK-mediated phosphorylation and removal of Cdc6	2	75	0.00525541	0.0387851	0.192942	1	4	0.000295	9606	Homo sapiens	ANAPC10;ANAPC2		R-HSA-69015
R-HSA-176409	APC/C:Cdc20 mediated degradation of mitotic proteins	2	76	0.00532548	0.0397227	0.192942	13	13	0.000958	9606	Homo sapiens	ANAPC10;ANAPC2		R-HSA-174144;R-HSA-174120;R-HSA-174121;R-HSA-174255;R-HSA-174157;R-HSA-179410;R-HSA-174227;R-HSA-174202;R-HSA-174171;R-HSA-174104;R-HSA-179417;R-HSA-174238;R-HSA-179421
R-HSA-112313	Neurotransmitter uptake and metabolism In glial cells	1	10	0.000701	0.0405135	0.192942	1	3	0.000221	9606	Homo sapiens	SLC1A2		R-HSA-210439
R-HSA-210455	Astrocytic Glutamate-Glutamine Uptake And Metabolism	1	10	0.000701	0.0405135	0.192942	1	3	0.000221	9606	Homo sapiens	SLC1A2		R-HSA-210439
R-HSA-176814	Activation of APC/C and APC/C:Cdc20 mediated degradation of mitotic proteins	2	77	0.00539556	0.0406688	0.192942	15	15	0.00110481	9606	Homo sapiens	ANAPC10;ANAPC2		R-HSA-174144;R-HSA-174119;R-HSA-174120;R-HSA-174121;R-HSA-174255;R-HSA-174157;R-HSA-179410;R-HSA-174227;R-HSA-174132;R-HSA-174202;R-HSA-174171;R-HSA-174104;R-HSA-179417;R-HSA-174238;R-HSA-179421
R-HSA-983168	Antigen processing: Ubiquitination & Proteasome degradation	4	315	0.0220727	0.041427	0.192942	4	9	0.000663	9606	Homo sapiens	SKP2;RNF130;ANAPC10;ANAPC2		R-HSA-983147;R-HSA-983157;R-HSA-983156;R-HSA-983140
R-HSA-888593	Reuptake of GABA	1	11	0.000771	0.044475	0.192942	1	2	0.000147	9606	Homo sapiens	SLC6A1		R-HSA-444007
R-HSA-176408	Regulation of APC/C activators between G1/S and early anaphase	2	83	0.00581599	0.0465221	0.192942	4	14	0.00103116	9606	Homo sapiens	ANAPC10;ANAPC2		R-HSA-188371;R-HSA-174139;R-HSA-141423;R-HSA-174079
R-HSA-2559583	Cellular Senescence	3	200	0.0140144	0.0501178	0.192942	7	90	0.00662886	9606	Homo sapiens	HMGA2;ANAPC10;ANAPC2		R-HSA-3790137;R-HSA-3788705;R-HSA-3790130;R-HSA-4647594;R-HSA-3788725;R-HSA-3788724;R-HSA-3788708
