## Supplementary material for "lncRNA-mRNA network analysis reveals novel biomarkers in prostate adenocarcinoma": S6.csv

Association between lncRNAs and Cancer hallmarks
node1	node2
DNAJA3	GO:0007569
DNAJA3	GO:0008285
DNAJA3	GO:0043066
DNAJA3	GO:0043069
NECAP1	GO:0006897
SKP2	GO:0008283
SKP2	GO:0051726
SH2B3	GO:0007165
SH2B3	GO:0009967
SKI	GO:0008283
SKI	GO:0008285
SKI	GO:0048870
UVRAG	GO:0006281
ANAPC10	GO:0051301
ANAPC2	GO:0051301
CTNNA1	GO:0007155
CTNNA1	GO:0007163
FABP1	GO:0008284
FABP1	GO:0043066
FABP1	GO:0071456
GABRE	GO:0007165
HMGA2	GO:0001837
HMGA2	GO:0007165
OR52M1	GO:0007165
KCNH1	GO:0042127
VPREB1	GO:0006955
RNF130	GO:0012501
SLAMF1	GO:0007155
SLAMF1	GO:0007165
SLAMF1	GO:0008284
VRK1	GO:0051301
VCP	GO:0006281
VCP	GO:0006302
GO:0007569	Enabling Replicative immortalit
GO:0007165	Evading growth suppressor
GO:0008285	Evading growth suppressor
GO:0043066	Resist cell Death
GO:0012501	Resist cell Death
GO:0043069	Resist cell Death
GO:0006955	Avoiding Immune Destruction
GO:0006897	Avoiding Immune Destruction
GO:0008283	sustaning proliferative signal
GO:0051726	sustaning proliferative signal
GO:0007165	sustaning proliferative signal
GO:0008284	sustaning proliferative signal
GO:0009967	sustaning proliferative signal
GO:0008285	sustaning proliferative signal
GO:0051301	sustaning proliferative signal
GO:0042127	sustaning proliferative signal
GO:0006281	Genome instability and Mutation
GO:0006302	Genome instability and Mutation
GO:0071456	Deregulating cellular Energetics
GO:0001837	Activating invation and Metastasis
GO:0048870	Activating invation and Metastasis
GO:0007155	Activating invation and Metastasis
GO:0007163	Activating invation and Metastasis
DNAJA3	LINC02688
NECAP1	LINC01116
NECAP1	LINC00839
NECAP1	GATA3-AS1
NECAP1	ACSL6-AS1
NECAP1	EMX2OS
NECAP1	RP11-431N15.2
NECAP1	ENSG00000232638
NECAP1	HOXB-AS3
NECAP1	PANTR1
NECAP1	LINC02944
NECAP1	RP11-379F12.3
NECAP1	LINC02385
NECAP1	ENSG00000258114
SKP2	LINC01116
SKP2	GATA3-AS1
SKP2	ACSL6-AS1
SKP2	EMX2OS
SKP2	RP11-431N15.2
SKP2	ENSG00000232638
SKP2	HOXB-AS3
SKP2	PANTR1
SKP2	LINC02944
SKP2	LINC02385
SKP2	ENSG00000258114
SKP2	LINC02137
SKP2	ENSG00000262920
SH2B3	LINC01116
SH2B3	LINC00839
SH2B3	GATA3-AS1
SH2B3	ACSL6-AS1
SH2B3	EMX2OS
SH2B3	RP11-431N15.2
SH2B3	ENSG00000232638
SH2B3	HOXB-AS3
SH2B3	PANTR1
SH2B3	LINC02944
SH2B3	LINC02385
SH2B3	ENSG00000258114
SKI	LINC01116
SKI	GATA3-AS1
SKI	ACSL6-AS1
SKI	EMX2OS
SKI	RP11-431N15.2
SKI	ENSG00000232638
SKI	HOXB-AS3
SKI	PANTR1
SKI	LINC02944
SKI	LINC02385
SKI	ENSG00000258114
SKI	LINC02137
UVRAG	LINC00839
ANAPC10	LINC02385
ANAPC2	LINC01116
ANAPC2	GATA3-AS1
ANAPC2	ACSL6-AS1
ANAPC2	EMX2OS
ANAPC2	RP11-431N15.2
ANAPC2	ENSG00000232638
ANAPC2	HOXB-AS3
ANAPC2	PANTR1
ANAPC2	LINC02385
ANAPC2	ENSG00000258114
ANAPC2	LINC02137
CTNNA1	LINC01116
CTNNA1	GATA3-AS1
CTNNA1	ACSL6-AS1
CTNNA1	EMX2OS
CTNNA1	RP11-431N15.2
CTNNA1	ENSG00000231705
CTNNA1	HOXB-AS3
CTNNA1	PANTR1
FABP1	ENSG00000231196
FABP1	LINC02806
FABP1	ENSG00000244252
GABRE	LINC01116
GABRE	GATA3-AS1
GABRE	EMX2OS
GABRE	RP11-431N15.2
GABRE	ENSG00000232638
GABRE	HOXB-AS3
GABRE	PANTR1
GABRE	RP11-379F12.3
HMGA2	LINC00839
HMGA2	SLC2A9-AS1
OR52M1	LINC01116
OR52M1	ACSL6-AS1
OR52M1	ENSG00000231705
OR52M1	PANTR1
OR52M1	LINC02688
KCNH1	LINC01116
KCNH1	GATA3-AS1
KCNH1	ACSL6-AS1
KCNH1	EMX2OS
KCNH1	RP11-431N15.2
KCNH1	ENSG00000231705
KCNH1	ENSG00000232638
KCNH1	HOXB-AS3
KCNH1	PANTR1
KCNH1	LINC02944
KCNH1	LINC02385
KCNH1	ENSG00000258114
VPREB1	LINC01116
VPREB1	GATA3-AS1
VPREB1	LINC01671
VPREB1	EMX2OS
VPREB1	RP11-431N15.2
VPREB1	ENSG00000232638
VPREB1	HOXB-AS3
VPREB1	PANTR1
VPREB1	RP11-379F12.3
VPREB1	LINC02385
VPREB1	ENSG00000258114
RNF130	LINC00839
RNF130	GATA3-AS1
RNF130	EMX2OS
RNF130	ENSG00000232638
RNF130	HOXB-AS3
RNF130	PANTR1
RNF130	LINC02944
RNF130	RP11-379F12.3
RNF130	LINC02385
SLAMF1	LINC01116
SLAMF1	GATA3-AS1
SLAMF1	ACSL6-AS1
SLAMF1	EMX2OS
SLAMF1	RP11-431N15.2
SLAMF1	ENSG00000231705
SLAMF1	ENSG00000232638
SLAMF1	HOXB-AS3
SLAMF1	PANTR1
SLAMF1	LINC02944
SLAMF1	RP11-379F12.3
SLAMF1	LINC02385
SLAMF1	ENSG00000258114
SLAMF1	LINC02137
SLAMF1	ENSG00000262920
VRK1	ACSL6-AS1
VCP	LINC00839
VCP	GATA3-AS1
VCP	EMX2OS
VCP	ENSG00000231196
VCP	HOXB-AS3
VCP	PANTR1
VCP	LINC02806
VCP	ENSG00000244252
VCP	LINC02385
